# Effects of Developmental Lead and Phthalate Exposures on DNA Methylation in Adult Mouse Blood, Brain, and Liver Identifies Tissue- and Sex-Specific Changes with Implications for Genomic Imprinting

**DOI:** 10.1101/2023.09.29.560131

**Authors:** Rachel K. Morgan, Kai Wang, Laurie K. Svoboda, Christine A. Rygiel, Claudia Lalancette, Raymond Cavalcante, Marisa S. Bartolomei, Rexxi Prasasya, Kari Neier, Bambarendage P.U. Perera, Tamara R Jones, Justin A. Colacino, Maureen A. Sartor, Dana C. Dolinoy

## Abstract

**Background:** Maternal exposure to environmental chemicals can cause adverse health effects in offspring. Mounting evidence supports that these effects are influenced, at least in part, by epigenetic modifications.

**Objective:** We examined tissue- and sex-specific changes in DNA methylation (DNAm) associated with human-relevant lead (Pb) and di(2-ethylhexyl) phthalate (DEHP) exposure during perinatal development in cerebral cortex, blood, and liver.

**Methods:** Female mice were exposed to human relevant doses of either Pb (32ppm) via drinking water or DEHP (5 mg/kg-day) via chow for two weeks prior to mating through offspring weaning. Whole genome bisulfite sequencing (WGBS) was utilized to examine DNAm changes in offspring cortex, blood, and liver at 5 months of age. Metilene and methylSig were used to identify differentially methylated regions (DMRs). Annotatr and Chipenrich were used for genomic annotations and geneset enrichment tests of DMRs, respectively.

**Results:** The cortex contained the majority of DMRs associated with Pb (69%) and DEHP (58%) exposure. The cortex also contained the greatest degree of overlap in DMR signatures between sexes (n = 17 and 14 DMRs with Pb and DEHP exposure, respectively) and exposure types (n = 79 and 47 DMRs in males and females, respectively). In all tissues, detected DMRs were preferentially found at genomic regions associated with gene expression regulation (e.g., CpG islands and shores, 5’ UTRs, promoters, and exons). An analysis of GO terms associated with DMR-containing genes identified imprinted genes to be impacted by both Pb and DEHP exposure. Of these, *Gnas* and *Grb10* contained DMRs across tissues, sexes, and exposures. DMRs were enriched in the imprinting control regions (ICRs) of *Gnas* and *Grb10*, with 15 and 17 ICR-located DMRs across cortex, blood, and liver in each gene, respectively. The ICRs were also the location of DMRs replicated across target and surrogate tissues, suggesting epigenetic changes these regions may be potentially viable biomarkers.

**Conclusions:** We observed Pb- and DEHP-specific DNAm changes in cortex, blood, and liver, and the greatest degree of overlap in DMR signatures was seen between exposures followed by sex and tissue type. DNAm at imprinted control regions was altered by both Pb and DEHP, highlighting the susceptibility of genomic imprinting to these exposures during the perinatal window of development.
