## Supplementary Table 2 for "Effects of Developmental Lead and Phthalate Exposures on DNA Methylation in Adult Mouse Blood, Brain, and Liver Identifies Tissue- and Sex-Specific Changes with Implications for Genomic Imprinting"

### Sheet: Sheet1
Tissue	Exposure	Sex	CpG islands (%)	OpenSea (%)	CpG Shelves (%)	CpG Shores (%)	Enhancers (%)	Genes(1to5kb) (%)	3UTRs (%)	5UTRs (%)	Exons (%)	Introns (%)	Promoters (%)
Blood	DEHP	M	12.12	21.13	1.15	4.27	1.85	10.16	0.92	4.27	14.9	20.21	9.01
		F	17.57	13.04	0.14	3.58	0.88	8.11	1.28	7.16	18.65	16.22	13.38
	Lead	M	12.79	20.15	1.62	2.65	0.88	10.59	1.32	4.56	16.03	19.56	9.85
		F	19.07	11.02	0.64	3.92	1.27	8.79	0.85	8.79	17.8	13.45	14.41
	Random		0.23	54.83	0.8	1.9	0.75	7.93	0.75	0.4	3.74	26.49	2.18
Liver	DEHP	M	3.37	44.94	1.12	3.37	1.12	5.62	0.56	0.56	6.74	25.28	7.3
		F	10.4	18.4	0	8	1.6	5.6	0	4.8	17.6	20.8	12.8
	Lead	M	7.26	29.44	1.21	6.05	0.4	10.48	1.61	2.02	11.69	21.77	8.06
		F	4.85	25.24	1.94	6.8	0	9.71	0	2.91	12.62	27.18	8.74
	Random		0.29	54.56	1.43	1.43	0.23	7.62	0.8	0.29	3.84	26.93	2.58
Cortex	DEHP	M	10.52	25.35	1.27	2.6	1.58	8.17	1.52	4.18	14.26	21.67	8.87
		F	12.79	19.91	0.98	2.42	1.08	9.13	1.44	4.9	16.35	20.99	10.01
	Lead	M	10.01	25.87	0.7	2.69	1.29	7.75	1.72	4.03	14.36	22.75	8.82
		F	11.85	21.41	1.08	3.37	1.36	8.15	1.59	4.78	16.11	20.66	9.65
	Random		0.12	58.09	1.2	0.9	0.42	7.82	1.02	0.18	3.37	25.14	1.74
