## Supplementary Table 3 for "Effects of Developmental Lead and Phthalate Exposures on DNA Methylation in Adult Mouse Blood, Brain, and Liver Identifies Tissue- and Sex-Specific Changes with Implications for Genomic Imprinting"

### Sheet: DEHP
Geneset.Type	Geneset.ID	Description	FDR	#ofGeneinGO	#ofGeneAssociated	group	total per group
Gene Ontology Biological Process	GO:0045599	negative regulation of fat cell differentiation	0.00532827	50	8	F Blood
Gene Ontology Biological Process	GO:0060079	excitatory postsynaptic potential	0.0265858	72	9	F Blood	17
Gene Ontology Biological Process	GO:0040015	negative regulation of multicellular organism growth	0.044844	16	4	F Cortex
Gene Ontology Biological Process	GO:0022038	corpus callosum development	0.0408469	17	4	F Cortex
Gene Ontology Biological Process	GO:0006884	cell volume homeostasis	0.0451433	19	4	F Cortex
Gene Ontology Biological Process	GO:0010866	regulation of triglyceride biosynthetic process	0.0216395	21	4	F Cortex
Gene Ontology Biological Process	GO:0042773	ATP synthesis coupled electron transport	0.0396979	50	5	F Cortex
Gene Ontology Biological Process	GO:0021952	central nervous system projection neuron axonogenesis	0.0453755	27	6	F Cortex
Gene Ontology Biological Process	GO:1903036	positive regulation of response to wounding	0.0387713	63	8	F Cortex
Gene Ontology Biological Process	GO:1904888	cranial skeletal system development	0.00729647	63	10	F Cortex
Gene Ontology Biological Process	GO:0030856	regulation of epithelial cell differentiation	0.0216395	135	14	F Cortex
Gene Ontology Biological Process	GO:0003007	heart morphogenesis	0.0438084	253	21	F Cortex
Gene Ontology Biological Process	GO:0035239	tube morphogenesis	0.0171847	404	32	F Cortex
Gene Ontology Biological Process	GO:0001501	skeletal system development	0.028741	477	33	F Cortex
Gene Ontology Biological Process	GO:0048568	embryonic organ development	0.0193328	473	34	F Cortex	179
Gene Ontology Biological Process	GO:0000028	ribosomal small subunit assembly	0.0481392	17	1	F Liver
Gene Ontology Biological Process	GO:0006378	mRNA polyadenylation	0.005846	38	2	F Liver	3
Gene Ontology Biological Process	GO:0071514	genomic imprinting	0.0252254	34	4	M Blood	4
Gene Ontology Biological Process	GO:0071514	genomic imprinting	0.0276874	34	5	M Cortex
Gene Ontology Biological Process	GO:0002063	chondrocyte development	0.0276874	26	6	M Cortex
Gene Ontology Biological Process	GO:1903391	regulation of adherens junction organization	0.0276874	50	8	M Cortex
Gene Ontology Biological Process	GO:0032526	response to retinoic acid	0.0134844	81	10	M Cortex
Gene Ontology Biological Process	GO:0051494	negative regulation of cytoskeleton organization	0.043531	127	12	M Cortex
Gene Ontology Biological Process	GO:0003002	regionalization	0.043531	359	25	M Cortex	66
Gene Ontology Biological Process	GO:0060742	epithelial cell differentiation involved in prostate gland development	0.0385295	15	2	M Liver
Gene Ontology Biological Process	GO:0001941	postsynaptic membrane organization	0.0212728	32	3	M Liver
Gene Ontology Biological Process	GO:0010092	specification of animal organ identity	0.0212728	35	3	M Liver
Gene Ontology Biological Process	GO:0030520	intracellular estrogen receptor signaling pathway	0.0145872	42	3	M Liver
Gene Ontology Biological Process	GO:0003382	epithelial cell morphogenesis	0.00101711	43	4	M Liver
Gene Ontology Biological Process	GO:0001708	cell fate specification	0.0466687	84	4	M Liver	19
Gene Ontology Cellular Component	GO:0032587	ruffle membrane	0.000432527	57	9	M Cortex
Gene Ontology Cellular Component	GO:0099023	tethering complex	0.0472497	58	6	M Cortex	15
Gene Ontology Cellular Component	GO:0001650	fibrillar center	0.026958	122	4	M Liver	4
Gene Ontology Molecular Function	GO:0001205	transcriptional activator activity, RNA polymerase II distal enhancer sequence-specific binding	0.0153022	35	5	F Blood
Gene Ontology Molecular Function	GO:0030165	PDZ domain binding	0.0153022	115	12	F Blood	17
Gene Ontology Molecular Function	GO:0032947	protein complex scaffold	0.0440266	63	9	F Cortex	9
Gene Ontology Molecular Function	GO:0003887	DNA-directed DNA polymerase activity	0.0146471	26	2	M Liver
Gene Ontology Molecular Function	GO:0004709	MAP kinase kinase kinase activity	0.0146471	21	2	M Liver
Gene Ontology Molecular Function	GO:0051059	NF-kappaB binding	0.0229071	32	2	M Liver
Gene Ontology Molecular Function	GO:0046915	transition metal ion transmembrane transporter activity	0.0342872	38	2	M Liver	8
Gene Ontology Molecular Function	GO:0005070	SH3/SH2 adaptor activity	0.00662317	27	2	F Liver
Gene Ontology Molecular Function	GO:0001784	phosphotyrosine binding	0.0100891	39	2	F Liver
Gene Ontology Molecular Function	GO:0016278	lysine N-methyltransferase activity	0.0100891	50	2	F Liver
Gene Ontology Molecular Function	GO:0035591	signaling adaptor activity	0.0277597	48	2	F Liver	8

### Sheet: Lead
Geneset.Type	Geneset.ID	Description	FDR	#ofGeneinGO	#ofGeneAssociated	group	total per group
Gene Ontology Biological Process	GO:0030819	positive regulation of cAMP biosynthetic process	0.00924285	72	11	F Cortex
Gene Ontology Biological Process	GO:0014902	myotube differentiation	0.00999749	112	13	F Cortex
Gene Ontology Biological Process	GO:0030816	positive regulation of cAMP metabolic process	0.00999749	78	11	F Cortex
Gene Ontology Biological Process	GO:0040019	positive regulation of embryonic development	0.0161491	36	8	F Cortex
Gene Ontology Biological Process	GO:0030804	positive regulation of cyclic nucleotide biosynthetic process	0.0185981	85	11	F Cortex
Gene Ontology Biological Process	GO:0045981	positive regulation of nucleotide metabolic process	0.0325079	121	13	F Cortex
Gene Ontology Biological Process	GO:0043620	regulation of DNA-templated transcription in response to stress	0.0325079	49	7	F Cortex
Gene Ontology Biological Process	GO:0030801	positive regulation of cyclic nucleotide metabolic process	0.0350986	93	11	F Cortex
Gene Ontology Biological Process	GO:0071514	genomic imprinting	0.0423013	34	5	F Cortex
Gene Ontology Biological Process	GO:0022038	corpus callosum development	0.0485278	17	4	F Cortex	94
Gene Ontology Biological Process	GO:0070231	T cell apoptotic process	0.0332186	56	2	F Liver	2
Gene Ontology Biological Process	GO:0071514	genomic imprinting	0.00427491	34	4	M Blood
Gene Ontology Biological Process	GO:0003281	ventricular septum development	0.0083356	78	7	M Blood
Gene Ontology Biological Process	GO:0044346	fibroblast apoptotic process	0.0416932	20	3	M Blood	14
Gene Ontology Biological Process	GO:0071514	genomic imprinting	8.13277e-06	34	8	M Cortex
Gene Ontology Biological Process	GO:1905332	positive regulation of morphogenesis of an epithelium	0.000592618	36	9	M Cortex
Gene Ontology Biological Process	GO:0001976	neurological system process involved in regulation of systemic arterial blood pressure	0.000885871	21	7	M Cortex
Gene Ontology Biological Process	GO:0044728	DNA methylation or demethylation	0.000946451	75	10	M Cortex
Gene Ontology Biological Process	GO:0090502	RNA phosphodiester bond hydrolysis, endonucleolytic	0.000967435	22	5	M Cortex
Gene Ontology Biological Process	GO:0032456	endocytic recycling	0.00795846	33	6	M Cortex
Gene Ontology Biological Process	GO:0061213	positive regulation of mesonephros development	0.0103093	25	6	M Cortex
Gene Ontology Biological Process	GO:0060964	regulation of gene silencing by miRNA	0.0132379	34	6	M Cortex
Gene Ontology Biological Process	GO:0042754	negative regulation of circadian rhythm	0.0476263	17	4	M Cortex
Gene Ontology Biological Process	GO:0051384	response to glucocorticoid	0.0476263	69	9	M Cortex
Gene Ontology Biological Process	GO:0045723	positive regulation of fatty acid biosynthetic process	0.0476263	18	4	M Cortex
Gene Ontology Biological Process	GO:0035850	epithelial cell differentiation involved in kidney development	0.0478991	37	7	M Cortex
Gene Ontology Biological Process	GO:0045064	T-helper 2 cell differentiation	0.049114	17	4	M Cortex	85
Gene Ontology Biological Process	GO:0071514	genomic imprinting	1.92975e-07	34	4	M Liver
Gene Ontology Biological Process	GO:0060788	ectodermal placode formation	4.19758e-05	18	3	M Liver
Gene Ontology Biological Process	GO:0006305	DNA alkylation	4.19758e-05	64	4	M Liver
Gene Ontology Biological Process	GO:0002070	epithelial cell maturation	0.0105226	15	2	M Liver
Gene Ontology Biological Process	GO:0045639	positive regulation of myeloid cell differentiation	0.0105226	91	4	M Liver
Gene Ontology Biological Process	GO:0046686	response to cadmium ion	0.024687	30	2	M Liver
Gene Ontology Biological Process	GO:0048704	embryonic skeletal system morphogenesis	0.0291794	103	4	M Liver
Gene Ontology Biological Process	GO:0060438	trachea development	0.0321995	22	2	M Liver
Gene Ontology Biological Process	GO:0033628	regulation of cell adhesion mediated by integrin	0.0335452	32	2	M Liver
Gene Ontology Biological Process	GO:0032222	regulation of synaptic transmission, cholinergic	0.0335452	15	2	M Liver
Gene Ontology Biological Process	GO:0002067	glandular epithelial cell differentiation	0.0335452	53	3	M Liver	32
Gene Ontology Cellular Component	GO:0045120	pronucleus	0.00262638	22	2	M Liver
Gene Ontology Cellular Component	GO:0098644	complex of collagen trimers	0.0478985	18	2	M Liver	4
Gene Ontology Molecular Function	GO:0004697	protein kinase C activity	0.0274949	15	3	F Blood	3
Gene Ontology Molecular Function	GO:0042826	histone deacetylase binding	0.0391822	113	12	F Cortex	12
Gene Ontology Molecular Function	GO:0048365	Rac GTPase binding	0.0449038	44	4	M Blood	4
Gene Ontology Molecular Function	GO:0005178	integrin binding	0.0273775	100	4	M Liver	4
