## Supplementary Table 4 for "Effects of Developmental Lead and Phthalate Exposures on DNA Methylation in Adult Mouse Blood, Brain, and Liver Identifies Tissue- and Sex-Specific Changes with Implications for Genomic Imprinting"

### Sheet: Sheet1
symbol	types
Zdbf2linc	P
1700010i14Rik	M
2400006e01Rik	P
4930524O08Rik	P
A230057D06Rik	P
A330076H08Rik	P
Actn1	P
Adam23	P
Adamts2	P
Airn	M
AK010368	P
AK014392	P
AK017220	P
AK039108	P
AK155734	M
Ano1	M
anti-Rtl1	M
Arid1b	M
AS4	P
Asb4	M
Ascl2	M
Axl	M
B230209E15Rik	P
B3gnt2	M
Bag3	M
BB077283	P
Bbx	P
BC020402	P
BC034090	M
BC049762	P
Bcl2l1	P
Begain	P
BM117114	P
Bmp7	P
C230091D08Rik	M
C430002E04Rik	P
Calcr	M
Casd1	M
Ccdc40	P
Cd81	M
Cdkn1c	M
Chrac1	M
Cobl	M
Commd1	M
Copg2	M
Copg2os1	P
Cox4i2	P
CrossFirre	M
Ctsh	P
D130017N08Rik	P
Dact2	M
Ddc	P
Dio3	P
Dlk1	P
DLK1 downstream transcripts	P
Dync1h1	P
E2f3	P
Edn3	P
Eef1b2	P
Eif2c2	M
Enc1	P
Epas1	P
Etv6	P
Fam198b	P
Fkbp6	P
Ftx	M
G730013B05Rik	P
Gab1	P
Galnt6	P
Gatm	M
Gm16299	P
Gnas	M
Gpr1	M
Gpr1	P
Gramd1b	P
Grb10	M
H13	M
H19	P
Herc3	M
Htr2a	M
Htra3	M
Hymai	P
Id1	P
Ifitm10	M
Igf2	P
Igf2as	P
Igf2r	M
Impact	P
Inpp5f	M
Inpp5f V2	P
Ins2	P
IPW	P
Jade1	P
Jpx	P
Kcnk9	M
Kcnq1	M
Kcnq1ot1	P
Klf14	M
Klhdc10	M
Lsp1	M
Mafb	M
Magel2	P
MBII-13	P
MBII-19	M
MBII-343	M
MBII-426	M
MBII-436	P
MBII-48	M
MBII-49	M
MBII-52	P
MBII-78	M
Mbnl2	P
Mcts2	P
Meg3	M
Meg8	M
Mest	M
Mico1	M
Mico1os	M
Mir1188	M
Mir127	M
Mir134	M
Mir136	M
Mir154	M
Mir335	P
Mir337	M
Mir341	M
Mir370	M
Mir376	M
Mir376b	M
Mir380	M
Mir410	M
Mir411	M
Mir431	M
Mir432	M
Mir433	M
Mir434	M
Mirg	M
Mirn154	M
Mirn184	P
Mirn376b	M
Mkrn3	P
Mkrn3os	P
Mr1	M
Mrin127	M
Mrin134	M
Mrin136	M
Mrin380	M
Mrin410	M
Mrin411	M
Msuit1	M
Nap1l5	P
Nctc1	P
Ndn	P
Nespas	M
Nhlrc1	P
Nnat	P
Npepl1	M
Otx2	P
Otx2os1	P
Pacrg	M
Park2	M
Pcdhb12	M
Pde10a	M
Pde4d	P
Pdgfb	P
Pec2	P
Pec3	P
Peg10	P
Peg12	P
Peg13	P
Peg3	P
Peg3os	P
Phactr2	M
Phlda2	M
PIHit	P
Plagl1	P
Platr20	P
Ppp1r9a	M
Ppp2r5c	P
Pwcr1	P
Qk	M
R74862	M
Rasgrf1	P
Rbms1	P
Rbp2	P
Rhox5	M
Rtl1	P
Runx1	P
Sfmbt2	P
Sgce	P
Sh3gl3	P
Slc22a18	M
Slc22a2	M
Slc22a3	M
Slc38a1	P
Slc38a2	P
Slc38a4	P
Smoc1	P
Smoc2	M
Snrpn	P
Snurf	P
Snx14	P
Sox21	P
Stx16	M
Stx6	M
Tbc1d12	P
Tfpi2	M
Tgfb1i1	M
Th	M
Thbs2	M
Tle3	P
Tmem174	P
Tnfrsf22	M
Tnfrsf23	M
Tnfrsf26	M
Tpx2	P
Trappc9	M
Tsci1	P
Tsci2	M
Tsci3	P
Tsci4	P
Tsci5	M
Tsci6	P
Tsga13	M
Tsix	P
Tssc4	M
U80893	P
Ube3a	M
UBE3A-AS	P
Usp29	P
Wars	P
Wnk4	M
wt1	M
Xist	P
XLOC_01139	M
XLOC_011629	P
XLOC_033279	P
XLOC_037414	M
XLOC_037615	M
XLOC_047844	P
XLOC_050739	P
XLOC_075991	P
XLOC_076143	P
Xlr3b	M
Xlr4b	M
Xlr4c	M
Zcchc13	M
Zdbf2	P
Zfp264	P
Zfp64	P
Zim1	M
Zim2	M
Zim3	M
Zrsr1	P
