## Supplementary Table 5 for "Effects of Developmental Lead and Phthalate Exposures on DNA Methylation in Adult Mouse Blood, Brain, and Liver Identifies Tissue- and Sex-Specific Changes with Implications for Genomic Imprinting"

### Sheet: Sheet 1
symbol	seqnames	start	end	methdiff	direction	tis	sex	group
Actn1	chr12	80168484	80168560	12.1367	control	Blood	F	dehp
Ampd3	chr7	110768851	110768887	5.76742	control	Blood	F	dehp
Arid1b	chr17	5151985	5152077	-10.5714	DEHP	Blood	F	dehp
B3gnt2	chr11	22973739	22973824	8.24	control	Blood	F	dehp
Cdh15	chr8	122864835	122865109	14.0294	control	Blood	F	dehp
Cdkn1c	chr7	143461446	143461477	-28.4388	DEHP	Blood	F	dehp
Commd1	chr11	22973739	22973824	8.24	control	Blood	F	dehp
Gnas	chr2	174327170	174327369	9.46275	control	Blood	F	dehp
Gnas	chr2	174300000	174300083	15.5476	control	Blood	F	dehp
Gnas	chr2	174300556	174300635	12.775	control	Blood	F	dehp
Gnas	chr2	174327467	174327601	-13.2056	DEHP	Blood	F	dehp
Inpp5f	chr7	128688398	128688454	12.5	control	Blood	F	dehp
Kcnq1	chr7	143295341	143295509	-9.59716	DEHP	Blood	F	dehp
Kcnq1	chr7	143295570	143295747	15.0565	control	Blood	F	dehp
Kcnq1	chr7	143296506	143296559	15.9	control	Blood	F	dehp
Kcnq1ot1	chr7	143295570	143295747	15.0565	control	Blood	F	dehp
Kcnq1ot1	chr7	143296506	143296559	15.9	control	Blood	F	dehp
Kcnq1ot1	chr7	143295341	143295509	-9.59716	DEHP	Blood	F	dehp
Klf14	chr6	30958778	30958829	5.82339	control	Blood	F	dehp
Smoc1	chr12	81027071	81027082	-5.41333	DEHP	Blood	F	dehp
Tsix	chrX	103482098	103482233	11.8273	control	Blood	F	dehp
Xist	chrX	103482098	103482233	11.8273	control	Blood	F	dehp
Zrsr1	chr11	22973739	22973824	8.24	control	Blood	F	dehp
Airn	chr17	12769437	12769612	6.0813	control	Cortex	F	dehp
Airn	chr17	12742202	12742271	-16.5952	DEHP	Cortex	F	dehp
Blcap	chr2	157561065	157561284	9.02	control	Cortex	F	dehp
Blcap	chr2	157560059	157560399	15.5106	control	Cortex	F	dehp
Eef1b2	chr1	63173586	63173639	24.92	control	Cortex	F	dehp
Etv6	chr6	134230252	134230405	-7.5	DEHP	Cortex	F	dehp
Fkbp6	chr5	135318901	135319000	-9.29	control	Cortex	F	dehp
Ftx	chrX	103593701	103593800	14.65	DEHP	Cortex	F	dehp
Gnas	chr2	174327689	174327950	-9.55296	DEHP	Cortex	F	dehp
Gnas	chr2	174327075	174327241	11.5833	control	Cortex	F	dehp
Gnas	chr2	174300693	174301063	7.86812	control	Cortex	F	dehp
Gnas	chr2	174285211	174285320	-15.6875	DEHP	Cortex	F	dehp
Gnas	chr2	174298623	174298726	6.63541	control	Cortex	F	dehp
Gnas	chr2	174286537	174286635	-11.8667	DEHP	Cortex	F	dehp
Gnas	chr2	174287017	174287218	-11.9133	DEHP	Cortex	F	dehp
Gnas	chr2	174296953	174297019	14.2667	control	Cortex	F	dehp
H13	chr2	152686893	152687008	-18.3455	DEHP	Cortex	F	dehp
H13	chr2	152686901	152687000	19.01	DEHP	Cortex	F	dehp
H19	chr7	142580262	142580393	-9.73056	DEHP	Cortex	F	dehp
Igf2r	chr17	12769437	12769612	6.0813	control	Cortex	F	dehp
Igf2r	chr17	12742202	12742271	-16.5952	DEHP	Cortex	F	dehp
Magel2	chr7	62377281	62377420	18.0532	control	Cortex	F	dehp
Mcts2	chr2	152686893	152687008	-18.3455	DEHP	Cortex	F	dehp
Mcts2	chr2	152686901	152687000	19.01	DEHP	Cortex	F	dehp
Meg3	chr12	109552902	109552960	16.0667	control	Cortex	F	dehp
Mest	chr6	30738316	30738427	-15.4182	DEHP	Cortex	F	dehp
Mir335	chr6	30738316	30738427	-15.4182	DEHP	Cortex	F	dehp
Nnat	chr2	157560059	157560399	15.5106	control	Cortex	F	dehp
Nnat	chr2	157561065	157561284	9.02	control	Cortex	F	dehp
Tmem174	chr13	98636714	98637057	13.3981	control	Cortex	F	dehp
Airn	chr17	12742125	12742385	-16.3349	DEHP	Liver	F	dehp
D130017N08Rik	chr5	143758177	143758585	-9.88438	DEHP	Liver	F	dehp
Grb10	chr11	12026301	12026476	-14.0737	DEHP	Liver	F	dehp
Igf2r	chr17	12742125	12742385	-16.3349	DEHP	Liver	F	dehp
Impact	chr18	12974316	12974523	9.85779	control	Liver	F	dehp
Mest	chr6	30738770	30738922	-16.3939	DEHP	Liver	F	dehp
Mir335	chr6	30738770	30738922	-16.3939	DEHP	Liver	F	dehp
Plagl1	chr10	13090919	13091121	-8.88795	DEHP	Liver	F	dehp
Actn1	chr12	80168349	80168525	-7.95007	DEHP	Blood	M	dehp
Airn	chr17	12742194	12742360	-10.1245	DEHP	Blood	M	dehp
Arid1b	chr17	4996601	4996700	6.21	DEHP	Blood	M	dehp
Cdh15	chr8	122864938	122865217	12.4425	control	Blood	M	dehp
Cdkn1c	chr7	143459361	143459377	-15.2998	DEHP	Blood	M	dehp
Cdkn1c	chr7	143464800	143464921	10.8047	control	Blood	M	dehp
Cdkn1c	chr7	143459301	143459400	15.36	DEHP	Blood	M	dehp
Gnas	chr2	174327442	174327601	-12.9702	DEHP	Blood	M	dehp
Gnas	chr2	174327760	174327883	-11.2807	DEHP	Blood	M	dehp
Gnas	chr2	174297288	174297431	-9.94642	DEHP	Blood	M	dehp
Grb10	chr11	12026152	12026355	-15.433	DEHP	Blood	M	dehp
Grb10	chr11	12026488	12026563	-13.5347	DEHP	Blood	M	dehp
Igf2	chr7	142653854	142653899	12.2286	control	Blood	M	dehp
Igf2	chr7	142655542	142655742	-14.4595	DEHP	Blood	M	dehp
Igf2os	chr7	142655542	142655742	-14.4595	DEHP	Blood	M	dehp
Igf2r	chr17	12742194	12742360	-10.1245	DEHP	Blood	M	dehp
Impact	chr18	12974077	12974250	-7.23595	DEHP	Blood	M	dehp
Kcnq1	chr7	143295508	143295679	-14.7961	DEHP	Blood	M	dehp
Kcnq1	chr7	143295280	143295428	-12.3015	DEHP	Blood	M	dehp
Kcnq1	chr7	143295996	143296049	-7.07738	DEHP	Blood	M	dehp
Kcnq1	chr7	143295695	143295859	-9.92017	DEHP	Blood	M	dehp
Kcnq1ot1	chr7	143295996	143296049	-7.07738	DEHP	Blood	M	dehp
Kcnq1ot1	chr7	143295280	143295428	-12.3015	DEHP	Blood	M	dehp
Kcnq1ot1	chr7	143295508	143295679	-14.7961	DEHP	Blood	M	dehp
Kcnq1ot1	chr7	143295695	143295859	-9.92017	DEHP	Blood	M	dehp
Mest	chr6	30738202	30738287	-8.01863	DEHP	Blood	M	dehp
Mir335	chr6	30738202	30738287	-8.01863	DEHP	Blood	M	dehp
Peg10	chr6	4747641	4747775	-10.2424	DEHP	Blood	M	dehp
Peg13	chr15	72810096	72810193	-16.4143	DEHP	Blood	M	dehp
Plagl1	chr10	13090860	13091121	-15.4325	DEHP	Blood	M	dehp
Sgce	chr6	4747641	4747775	-10.2424	DEHP	Blood	M	dehp
Trappc9	chr15	72810096	72810193	-16.4143	DEHP	Blood	M	dehp
Airn	chr17	12769344	12769411	-5.62698	DEHP	Cortex	M	dehp
Ano1	chr7	144678808	144678826	5.76432	control	Cortex	M	dehp
Arid1b	chr17	4994709	4994763	-5.5175	DEHP	Cortex	M	dehp
B3gnt2	chr11	22972809	22972941	-12.752	DEHP	Cortex	M	dehp
Cdkn1c	chr7	143459242	143459372	5.81625	control	Cortex	M	dehp
Commd1	chr11	22972809	22972941	-12.752	DEHP	Cortex	M	dehp
Gnas	chr2	174300501	174300600	-19.87	control	Cortex	M	dehp
Gnas	chr2	174295746	174296114	-8.26757	DEHP	Cortex	M	dehp
Gnas	chr2	174300463	174300928	12.7887	control	Cortex	M	dehp
Gnas	chr2	174328690	174328782	9.3095	control	Cortex	M	dehp
Gnas	chr2	174298752	174299320	7.04161	control	Cortex	M	dehp
Grb10	chr11	12026460	12026598	6.20022	control	Cortex	M	dehp
Grb10	chr11	12025794	12025914	14.696	control	Cortex	M	dehp
Grb10	chr11	12026074	12026210	-15.1802	DEHP	Cortex	M	dehp
H19	chr7	142582020	142582087	-9.20068	DEHP	Cortex	M	dehp
Herc3	chr6	58906733	58906866	12.8828	control	Cortex	M	dehp
Herc3	chr6	58907000	58907226	9.15079	control	Cortex	M	dehp
Igf2r	chr17	12769344	12769411	-5.62698	DEHP	Cortex	M	dehp
Impact	chr18	12955931	12955971	7.7483	control	Cortex	M	dehp
Mafb	chr2	160366706	160366805	5.26455	control	Cortex	M	dehp
Mest	chr6	30737979	30738032	19.3	control	Cortex	M	dehp
Mest	chr6	30744818	30744943	15.2524	control	Cortex	M	dehp
Mir335	chr6	30737979	30738032	19.3	control	Cortex	M	dehp
Nap1l5	chr6	58907000	58907226	9.15079	control	Cortex	M	dehp
Nap1l5	chr6	58906733	58906866	12.8828	control	Cortex	M	dehp
Peg10	chr6	4747760	4747797	11.3332	control	Cortex	M	dehp
Rbms1	chr2	60904301	60904400	12.31	DEHP	Cortex	M	dehp
Rbms1	chr2	60904288	60904389	-12.119	DEHP	Cortex	M	dehp
Runx1	chr16	92605996	92606203	6.61883	control	Cortex	M	dehp
Sgce	chr6	4747760	4747797	11.3332	control	Cortex	M	dehp
Slc38a4	chr15	97054666	97054892	9.34673	control	Cortex	M	dehp
Slc38a4	chr15	97054555	97054630	-10.0582	DEHP	Cortex	M	dehp
Slc38a4	chr15	97055493	97055696	12.4762	control	Cortex	M	dehp
Snrpn	chr7	60005111	60005147	-13.7762	DEHP	Cortex	M	dehp
Snurf	chr7	60005111	60005147	-13.7762	DEHP	Cortex	M	dehp
Trappc9	chr15	72929036	72929072	17.8952	control	Cortex	M	dehp
Zrsr1	chr11	22972809	22972941	-12.752	DEHP	Cortex	M	dehp
Airn	chr17	12792401	12792500	14.33	DEHP	Liver	M	dehp
Peg10	chr6	4747849	4748159	12.5183	control	Liver	M	dehp
Sgce	chr6	4747849	4748159	12.5183	control	Liver	M	dehp
Actn1	chr12	80168273	80168453	8.06391	control	Blood	F	lead
B3gnt2	chr11	22972924	22972993	-12.9048	Lead	Blood	F	lead
Cdkn1c	chr7	143464851	143464974	-10.0759	Lead	Blood	F	lead
Commd1	chr11	22972924	22972993	-12.9048	Lead	Blood	F	lead
Dio3	chr12	110278810	110278831	7.33403	control	Blood	F	lead
Dio3	chr12	110278801	110278900	-5.73	control	Blood	F	lead
Gnas	chr2	174328905	174328952	-12.6481	Lead	Blood	F	lead
Grb10	chr11	12025561	12025658	17.4998	control	Blood	F	lead
Herc3	chr6	58906733	58906779	-14.9333	Lead	Blood	F	lead
Impact	chr18	12973676	12973869	11.4286	control	Blood	F	lead
Kcnq1	chr7	143295151	143295499	-11.8333	Lead	Blood	F	lead
Kcnq1ot1	chr7	143295151	143295499	-11.8333	Lead	Blood	F	lead
Nap1l5	chr6	58906733	58906779	-14.9333	Lead	Blood	F	lead
Peg10	chr6	4747954	4748055	-13.1515	Lead	Blood	F	lead
Peg10	chr6	4748074	4748248	-6.35417	Lead	Blood	F	lead
Sgce	chr6	4748074	4748248	-6.35417	Lead	Blood	F	lead
Sgce	chr6	4747954	4748055	-13.1515	Lead	Blood	F	lead
Slc38a4	chr15	97055695	97055742	-12.45	Lead	Blood	F	lead
Sox21	chr14	118235297	118235351	-5.04219	Lead	Blood	F	lead
Zrsr1	chr11	22972924	22972993	-12.9048	Lead	Blood	F	lead
Airn	chr17	12742192	12742271	-10.2963	Lead	Cortex	F	lead
B3gnt2	chr11	22971765	22972132	8.66667	control	Cortex	F	lead
Blcap	chr2	157560059	157560399	13.716	control	Cortex	F	lead
Commd1	chr11	22971765	22972132	8.66667	control	Cortex	F	lead
D130017N08Rik	chr5	143758236	143758354	-5.46429	Lead	Cortex	F	lead
Epas1	chr17	86798006	86798101	10.881	control	Cortex	F	lead
Etv6	chr6	134147624	134148256	-10.4825	Lead	Cortex	F	lead
Gnas	chr2	174300556	174300644	16.2435	control	Cortex	F	lead
Gnas	chr2	174296217	174296510	-7.03704	Lead	Cortex	F	lead
Gnas	chr2	174286029	174286056	10.8	control	Cortex	F	lead
Gnas	chr2	174300693	174300980	10.7083	control	Cortex	F	lead
Grb10	chr11	12026452	12026499	12.6666	control	Cortex	F	lead
Grb10	chr11	12026152	12026350	9.16665	control	Cortex	F	lead
Grb10	chr11	12026649	12026846	-12.8331	Lead	Cortex	F	lead
Igf2r	chr17	12742192	12742271	-10.2963	Lead	Cortex	F	lead
Impact	chr18	12955931	12955971	6.7381	control	Cortex	F	lead
Impact	chr18	12974077	12974133	11.5714	control	Cortex	F	lead
Mafb	chr2	160366294	160366365	-5.1	Lead	Cortex	F	lead
Nnat	chr2	157560059	157560399	13.716	control	Cortex	F	lead
Peg10	chr6	4747780	4747811	14.2667	control	Cortex	F	lead
Peg13	chr15	72809673	72809718	18.5	control	Cortex	F	lead
Sgce	chr6	4747780	4747811	14.2667	control	Cortex	F	lead
Trappc9	chr15	72809673	72809718	18.5	control	Cortex	F	lead
Tsix	chrX	103482015	103482200	8.21795	control	Cortex	F	lead
Xist	chrX	103482015	103482200	8.21795	control	Cortex	F	lead
Zdbf2	chr1	63268076	63268360	9.66667	control	Cortex	F	lead
Zrsr1	chr11	22971765	22972132	8.66667	control	Cortex	F	lead
D130017N08Rik	chr5	143758331	143758610	-13.0885	Lead	Liver	F	lead
Actn1	chr12	80168378	80168506	-6.24153	Lead	Blood	M	lead
Ampd3	chr7	110777516	110777584	-14.5	Lead	Blood	M	lead
Cdkn1c	chr7	143464851	143464933	9.54088	control	Blood	M	lead
Dact2	chr17	14203433	14203496	-6.16705	Lead	Blood	M	lead
Gnas	chr2	174284035	174284369	10.7157	control	Blood	M	lead
Gnas	chr2	174328916	174329137	9.2849	control	Blood	M	lead
Gnas	chr2	174284991	174285019	18.3332	control	Blood	M	lead
Grb10	chr11	12026473	12026514	-20.0665	Lead	Blood	M	lead
Grb10	chr11	12026214	12026352	-11.0159	Lead	Blood	M	lead
Igf2r	chr17	12691882	12692155	10.2083	control	Blood	M	lead
Kcnq1	chr7	143295996	143296017	-15.5333	Lead	Blood	M	lead
Kcnq1ot1	chr7	143295996	143296017	-15.5333	Lead	Blood	M	lead
Peg10	chr6	4747892	4748084	-9.46296	Lead	Blood	M	lead
Peg3	chr7	6729675	6729901	-10.4487	Lead	Blood	M	lead
Sgce	chr6	4747892	4748084	-9.46296	Lead	Blood	M	lead
Usp29	chr7	6729675	6729901	-10.4487	Lead	Blood	M	lead
Actn1	chr12	80168336	80168546	-8.23331	Lead	Cortex	M	lead
Actn1	chr12	80171701	80171800	-8.43	control	Cortex	M	lead
Adam23	chr1	63465701	63465800	9.87	Lead	Cortex	M	lead
Adam23	chr1	63465708	63465771	-10.8667	Lead	Cortex	M	lead
Airn	chr17	12769410	12769501	5.71909	control	Cortex	M	lead
Ascl2	chr7	142968327	142968346	5.03333	control	Cortex	M	lead
B3gnt2	chr11	22858281	22858345	11.6667	control	Cortex	M	lead
Cdh15	chr8	122864944	122865028	17.1667	control	Cortex	M	lead
Cdkn1c	chr7	143461369	143461441	-14.0384	Lead	Cortex	M	lead
Cdkn1c	chr7	143461301	143461400	11.48	Lead	Cortex	M	lead
Cdkn1c	chr7	143464943	143464974	5.08333	control	Cortex	M	lead
Ftx	chrX	103599401	103599500	-15.71	control	Cortex	M	lead
Gnas	chr2	174286829	174286895	10.0333	control	Cortex	M	lead
Gnas	chr2	174295900	174296114	-9.82222	Lead	Cortex	M	lead
Gnas	chr2	174286029	174286078	-9.92857	Lead	Cortex	M	lead
Gnas	chr2	174298752	174299137	10.8133	control	Cortex	M	lead
Gnas	chr2	174300514	174300901	9.34722	control	Cortex	M	lead
Grb10	chr11	12026763	12026785	-16.3667	Lead	Cortex	M	lead
Grb10	chr11	12026081	12026215	-12.833	Lead	Cortex	M	lead
Grb10	chr11	12026439	12026598	7.80128	control	Cortex	M	lead
H13	chr2	152687199	152687251	23.7778	control	Cortex	M	lead
H13	chr2	152687201	152687300	-21.13	control	Cortex	M	lead
H13	chr2	152687059	152687178	10.7436	control	Cortex	M	lead
Igf2r	chr17	12769410	12769501	5.71909	control	Cortex	M	lead
Inpp5f	chr7	128688420	128688454	20.7333	control	Cortex	M	lead
Kcnq1	chr7	143295502	143295706	9.01587	control	Cortex	M	lead
Kcnq1	chr7	143295214	143295296	11.9286	control	Cortex	M	lead
Kcnq1ot1	chr7	143295214	143295296	11.9286	control	Cortex	M	lead
Kcnq1ot1	chr7	143295502	143295706	9.01587	control	Cortex	M	lead
Mafb	chr2	160366706	160366789	5.58889	control	Cortex	M	lead
Mcts2	chr2	152687059	152687178	10.7436	control	Cortex	M	lead
Mcts2	chr2	152687199	152687251	23.7778	control	Cortex	M	lead
Mcts2	chr2	152687201	152687300	-21.13	control	Cortex	M	lead
Mest	chr6	30737957	30738008	14.1905	control	Cortex	M	lead
Mest	chr6	30738796	30738864	-10.2667	Lead	Cortex	M	lead
Mest	chr6	30738180	30738248	17.6667	control	Cortex	M	lead
Mir335	chr6	30737957	30738008	14.1905	control	Cortex	M	lead
Mir335	chr6	30738796	30738864	-10.2667	Lead	Cortex	M	lead
Mir335	chr6	30738180	30738248	17.6667	control	Cortex	M	lead
Peg10	chr6	4747440	4747478	-20.8997	Lead	Cortex	M	lead
Peg10	chr6	4747741	4747988	8.01333	control	Cortex	M	lead
Plagl1	chr10	13091013	13091112	13.2499	control	Cortex	M	lead
Runx1	chr16	92605946	92606124	5.80303	control	Cortex	M	lead
Sfmbt2	chr2	10566101	10566200	6.26	Lead	Cortex	M	lead
Sgce	chr6	4747440	4747478	-20.8997	Lead	Cortex	M	lead
Sgce	chr6	4747741	4747988	8.01333	control	Cortex	M	lead
Actn1	chr12	80168301	80168400	19.85	Lead	Liver	M	lead
Gnas	chr2	174327928	174328044	-12.35	Lead	Liver	M	lead
Gnas	chr2	174285893	174286049	-11	Lead	Liver	M	lead
Grb10	chr11	12026399	12026533	-6.83752	Lead	Liver	M	lead
Grb10	chr11	12026344	12026398	-15.205	Lead	Liver	M	lead
Kcnq1	chr7	143296029	143296294	-19.4292	Lead	Liver	M	lead
Kcnq1ot1	chr7	143296029	143296294	-19.4292	Lead	Liver	M	lead
Mest	chr6	30738770	30738849	-17.0286	Lead	Liver	M	lead
Mir335	chr6	30738770	30738849	-17.0286	Lead	Liver	M	lead
