## Supplementary Table 6 for "Effects of Developmental Lead and Phthalate Exposures on DNA Methylation in Adult Mouse Blood, Brain, and Liver Identifies Tissue- and Sex-Specific Changes with Implications for Genomic Imprinting"

### Sheet: DEHP
Male	Cortex
gene	totalDMR	ICR-DMR	chrom	start	end	type	gstart	gend	ICRlen	genelen	p	pvalBino
Slc38a4	3	3	chr15	97054000	97055741	M	96994816	97055956	1741	61140	0.0284756	2.30898e-05
Grb10	3	3	chr11	12023322	12026797	M	11930499	12037428	3475	106929	0.0324982	3.43224e-05
Snrpn	1	1	chr7	60003140	60005283	M	59982495	60450177	2143	467682	0.00458217	0.00458217
Commd1	1	1	chr11	22971545	22974145	M	22899728	22984539	2600	84811	0.0306564	0.0306564
Sgce	1	1	chr6	4746303	4749370	M	4674350	4747204	3067	72854	0.0420979	0.0420979
Snurf	1	1	chr7	60003140	60005283	M	59982495	60005199	2143	22704	0.0943887	0.0943887
Peg10	1	1	chr6	4746303	4749370	M	4747306	4760517	3067	13211	0.232155	0.232155
Mest	2	1	chr6	30735840	30739965	M	30733506	30748466	4125	14960	0.275735	0.475441
H19	1	1	chr7	142579886	142582026	P	142575530	142578146	2140	2616	0.818043	1
Zrsr1	1	1	chr11	22971545	22974145	M	22972005	22976496	2600	4491	0.578936	1
Male	Blood
gene	totalDMR	ICR-DMR	chrom	start	end	type	gstart	gend	ICRlen	genelen	p	pvalBino
Kcnq1ot1	4	4	chr7	143294831	143296101	M	143213111	143296547	1270	83436	0.0152212	5.36786e-08
Gnas	3	2	chr2	174327110	174328002	M	174284320	174346744	892	62424	0.0142894	0.000606723
Grb10	2	2	chr11	12023322	12026797	M	11930499	12037428	3475	106929	0.0324982	0.00105613
Trappc9	1	1	chr15	72808788	72811583	M	72589620	73061238	2795	471618	0.00592641	0.00592641
Airn	1	1	chr17	12741760	12742949	M	12741311	12859884	1189	118573	0.0100276	0.0100276
Igf2r	1	1	chr17	12741760	12742949	M	12682406	12769706	1189	87300	0.0136197	0.0136197
Sgce	1	1	chr6	4746303	4749370	M	4674350	4747204	3067	72854	0.0420979	0.0420979
Impact	1	1	chr18	12972847	12974748	M	12954690	12992950	1901	38260	0.0496864	0.0496864
Plagl1	1	1	chr10	13090122	13092339	M	13090832	13131694	2217	40862	0.0542558	0.0542558
Peg10	1	1	chr6	4746303	4749370	M	4747306	4760517	3067	13211	0.232155	0.232155
Mest	1	1	chr6	30735840	30739965	M	30733506	30748466	4125	14960	0.275735	0.275735
Peg13	1	1	chr15	72808788	72811583	M	72805602	72810324	2795	4722	0.59191	1
Male	Liver
gene	totalDMR	ICR-DMR	chrom	start	end	type	gstart	gend	ICRlen	genelen	p	pvalBino
Sgce	1	1	chr6	4746303	4749370	M	4674350	4747204	3067	72854	0.0420979	0.0420979
Peg10	1	1	chr6	4746303	4749370	M	4747306	4760517	3067	13211	0.232155	0.232155
Female	Cortex
gene	totalDMR	ICR-DMR	chrom	start	end	type	gstart	gend	ICRlen	genelen	p	pvalBino
H13	2	2	chr2	152686274	152686927	M	152669422	152708668	653	39246	0.0166386	0.000276844
Gnas	8	2	chr2	174327110	174328002	M	174284320	174346744	892	62424	0.0142894	0.00539906
Airn	2	1	chr17	12741760	12742949	M	12741311	12859884	1189	118573	0.0100276	0.0199546
Igf2r	2	1	chr17	12741760	12742949	M	12682406	12769706	1189	87300	0.0136197	0.0270539
Mest	1	1	chr6	30735840	30739965	M	30733506	30748466	4125	14960	0.275735	0.275735
H19	1	1	chr7	142579886	142582026	P	142575530	142578146	2140	2616	0.818043	1
Mcts2	2	2	chr2	152686274	152686927	M	152687148	152687946	653	798	0.818296	1
Female	Blood
gene	totalDMR	ICR-DMR	chrom	start	end	type	gstart	gend	ICRlen	genelen	p	pvalBino
Kcnq1ot1	3	2	chr7	143294831	143296101	M	143213111	143296547	1270	83436	0.0152212	0.000688006
Gnas	4	2	chr2	174327110	174328002	M	174284320	174346744	892	62424	0.0142894	0.0012019
Commd1	1	1	chr11	22971545	22974145	M	22899728	22984539	2600	84811	0.0306564	0.0306564
Zrsr1	1	1	chr11	22971545	22974145	M	22972005	22976496	2600	4491	0.578936	1
Female	Liver
gene	totalDMR	ICR-DMR	chrom	start	end	type	gstart	gend	ICRlen	genelen	p	pvalBino
Airn	1	1	chr17	12741760	12742949	M	12741311	12859884	1189	118573	0.0100276	0.0100276
Igf2r	1	1	chr17	12741760	12742949	M	12682406	12769706	1189	87300	0.0136197	0.0136197
Grb10	1	1	chr11	12023322	12026797	M	11930499	12037428	3475	106929	0.0324982	0.0324982
Impact	1	1	chr18	12972847	12974748	M	12954690	12992950	1901	38260	0.0496864	0.0496864
Plagl1	1	1	chr10	13090122	13092339	M	13090832	13131694	2217	40862	0.0542558	0.0542558
Mest	1	1	chr6	30735840	30739965	M	30733506	30748466	4125	14960	0.275735	0.275735

### Sheet: Lead
Male	Cortex
gene	totalDMR	ICR-DMR	chrom	start	end	type	gstart	gend	ICRlen	genelen	p	pvalBino
Grb10	3	3	chr11	12023322	12026797	M	11930499	12037428	3475	106929	0.0324982	3.43224e-05
Kcnq1ot1	2	2	chr7	143294831	143296101	M	143213111	143296547	1270	83436	0.0152212	0.000231686
Sgce	2	2	chr6	4746303	4749370	M	4674350	4747204	3067	72854	0.0420979	0.00177223
Mest	3	3	chr6	30735840	30739965	M	30733506	30748466	4125	14960	0.275735	0.0209641
Peg10	2	2	chr6	4746303	4749370	M	4747306	4760517	3067	13211	0.232155	0.053896
Plagl1	1	1	chr10	13090122	13092339	M	13090832	13131694	2217	40862	0.0542558	0.0542558
Male	Blood
gene	totalDMR	ICR-DMR	chrom	start	end	type	gstart	gend	ICRlen	genelen	p	pvalBino
Grb10	2	2	chr11	12023322	12026797	M	11930499	12037428	3475	106929	0.0324982	0.00105613
Kcnq1ot1	1	1	chr7	143294831	143296101	M	143213111	143296547	1270	83436	0.0152212	0.0152212
Usp29	1	1	chr7	6727356	6733209	M	6730559	6967220	5853	236661	0.0247316	0.0247316
Sgce	1	1	chr6	4746303	4749370	M	4674350	4747204	3067	72854	0.0420979	0.0420979
Peg3	1	1	chr7	6727356	6733209	M	6703892	6730462	5853	26570	0.220286	0.220286
Peg10	1	1	chr6	4746303	4749370	M	4747306	4760517	3067	13211	0.232155	0.232155
Male	Liver
gene	totalDMR	ICR-DMR	chrom	start	end	type	gstart	gend	ICRlen	genelen	p	pvalBino
Grb10	2	2	chr11	12023322	12026797	M	11930499	12037428	3475	106929	0.0324982	0.00105613
Kcnq1ot1	1	1	chr7	143294831	143296101	M	143213111	143296547	1270	83436	0.0152212	0.0152212
Gnas	2	1	chr2	174327110	174328002	M	174284320	174346744	892	62424	0.0142894	0.0283746
Mest	1	1	chr6	30735840	30739965	M	30733506	30748466	4125	14960	0.275735	0.275735
Female	Cortex
gene	totalDMR	ICR-DMR	chrom	start	end	type	gstart	gend	ICRlen	genelen	p	pvalBino
Grb10	3	3	chr11	12023322	12026797	M	11930499	12037428	3475	106929	0.0324982	3.43224e-05
Trappc9	1	1	chr15	72808788	72811583	M	72589620	73061238	2795	471618	0.00592641	0.00592641
Airn	1	1	chr17	12741760	12742949	M	12741311	12859884	1189	118573	0.0100276	0.0100276
Igf2r	1	1	chr17	12741760	12742949	M	12682406	12769706	1189	87300	0.0136197	0.0136197
Commd1	1	1	chr11	22971545	22974145	M	22899728	22984539	2600	84811	0.0306564	0.0306564
Sgce	1	1	chr6	4746303	4749370	M	4674350	4747204	3067	72854	0.0420979	0.0420979
Impact	2	1	chr18	12972847	12974748	M	12954690	12992950	1901	38260	0.0496864	0.096904
Peg10	1	1	chr6	4746303	4749370	M	4747306	4760517	3067	13211	0.232155	0.232155
Peg13	1	1	chr15	72808788	72811583	M	72805602	72810324	2795	4722	0.59191	1
Zrsr1	1	1	chr11	22971545	22974145	M	22972005	22976496	2600	4491	0.578936	1
Female	Blood
gene	totalDMR	ICR-DMR	chrom	start	end	type	gstart	gend	ICRlen	genelen	p	pvalBino
Sgce	2	2	chr6	4746303	4749370	M	4674350	4747204	3067	72854	0.0420979	0.00177223
Kcnq1ot1	1	1	chr7	143294831	143296101	M	143213111	143296547	1270	83436	0.0152212	0.0152212
Slc38a4	1	1	chr15	97054000	97055741	M	96994816	97055956	1741	61140	0.0284756	0.0284756
Commd1	1	1	chr11	22971545	22974145	M	22899728	22984539	2600	84811	0.0306564	0.0306564
Grb10	1	1	chr11	12023322	12026797	M	11930499	12037428	3475	106929	0.0324982	0.0324982
Impact	1	1	chr18	12972847	12974748	M	12954690	12992950	1901	38260	0.0496864	0.0496864
Peg10	2	2	chr6	4746303	4749370	M	4747306	4760517	3067	13211	0.232155	0.053896
Zrsr1	1	1	chr11	22971545	22974145	M	22972005	22976496	2600	4491	0.578936	1
Female	Liver
None
