## Supplementary Table 7 for "Effects of Developmental Lead and Phthalate Exposures on DNA Methylation in Adult Mouse Blood, Brain, and Liver Identifies Tissue- and Sex-Specific Changes with Implications for Genomic Imprinting"

### Sheet: Sheet1
Chromosome	DMR_start	DMR_end	PercMethyl_Diff	ICR_start	ICR_end	Gene	Tissue	Sex	DMRdirection_relativetocontrol
chr11	22972924	22972993	-12.9048	22971545	22974145	Commd1	Blood	F	Hyper
chr7	143295151	143295499	-11.8333	143294831	143296101	Kcnq1ot1	Blood	F	Hyper
chr6	4747954	4748055	-13.1515	4746303	4749370	Peg10	Blood	F	Hyper
chr6	4748074	4748248	-6.35417	4746303	4749370	Peg10	Blood	F	Hyper
chr6	4747954	4748055	-13.1515	4746303	4749370	Sgce	Blood	F	Hyper
chr6	4748074	4748248	-6.35417	4746303	4749370	Sgce	Blood	F	Hyper
chr15	97055695	97055742	-12.45	97054000	97055741	Slc38a4	Blood	F	Hyper
chr11	22972924	22972993	-12.9048	22971545	22974145	Zrsr1	Blood	F	Hyper
chr17	12742192	12742271	-10.2963	12741760	12742949	Airn	Cortex	F	Hyper
chr11	12026649	12026846	-12.8331	12023322	12026797	Grb10	Cortex	F	Hyper
chr2	174296217	174296510	-7.03704	174292903	174299786	Nespas	Cortex	F	Hyper
chr11	12026473	12026514	-20.0665	12023322	12026797	Grb10	Blood	M	Hyper
chr11	12026214	12026352	-11.0159	12023322	12026797	Grb10	Blood	M	Hyper
chr7	143295996	143296017	-15.5333	143294831	143296101	Kcnq1ot1	Blood	M	Hyper
chr6	4747892	4748084	-9.46296	4746303	4749370	Peg10	Blood	M	Hyper
chr7	6729675	6729901	-10.4487	6727356	6733209	Peg3	Blood	M	Hyper
chr6	4747892	4748084	-9.46296	4746303	4749370	Sgce	Blood	M	Hyper
chr11	12026763	12026785	-16.3667	12023322	12026797	Grb10	Cortex	M	Hyper
chr11	12026081	12026215	-12.833	12023322	12026797	Grb10	Cortex	M	Hyper
chr6	30738796	30738864	-10.2667	30735840	30739965	Mest	Cortex	M	Hyper
chr2	174295900	174296114	-9.82222	174292903	174299786	Nespas	Cortex	M	Hyper
chr6	4747440	4747478	-20.8997	4746303	4749370	Peg10	Cortex	M	Hyper
chr6	4747440	4747478	-20.8997	4746303	4749370	Sgce	Cortex	M	Hyper
chr2	174327928	174328044	-12.35	174327110	174328002	Gnas	Liver	M	Hyper
chr11	12026399	12026533	-6.83752	12023322	12026797	Grb10	Liver	M	Hyper
chr11	12026344	12026398	-15.205	12023322	12026797	Grb10	Liver	M	Hyper
chr7	143296029	143296294	-19.4292	143294831	143296101	Kcnq1ot1	Liver	M	Hyper
chr6	30738770	30738849	-17.0286	30735840	30739965	Mest	Liver	M	Hyper
chr11	12025561	12025658	17.4998	12023322	12026797	Grb10	Blood	F	Hypo
chr18	12973676	12973869	11.4286	12972847	12974748	Impact	Blood	F	Hypo
chr11	22971765	22972132	8.66667	22971545	22974145	Commd1	Cortex	F	Hypo
chr11	12026452	12026499	12.6666	12023322	12026797	Grb10	Cortex	F	Hypo
chr11	12026152	12026350	9.16665	12023322	12026797	Grb10	Cortex	F	Hypo
chr18	12974077	12974133	11.5714	12972847	12974748	Impact	Cortex	F	Hypo
chr6	4747780	4747811	14.2667	4746303	4749370	Peg10	Cortex	F	Hypo
chr15	72809673	72809718	18.5	72808788	72811583	Peg13	Cortex	F	Hypo
chr6	4747780	4747811	14.2667	4746303	4749370	Sgce	Cortex	F	Hypo
chr15	72809673	72809718	18.5	72808788	72811583	Trappc9	Cortex	F	Hypo
chr11	22971765	22972132	8.66667	22971545	22974145	Zrsr1	Cortex	F	Hypo
chr11	12026439	12026598	7.80128	12023322	12026797	Grb10	Cortex	M	Hypo
chr7	143295502	143295706	9.01587	143294831	143296101	Kcnq1ot1	Cortex	M	Hypo
chr7	143295214	143295296	11.9286	143294831	143296101	Kcnq1ot1	Cortex	M	Hypo
chr6	30737957	30738008	14.1905	30735840	30739965	Mest	Cortex	M	Hypo
chr6	30738180	30738248	17.6667	30735840	30739965	Mest	Cortex	M	Hypo
chr2	174298752	174299137	10.8133	174292903	174299786	Nespas	Cortex	M	Hypo
chr6	4747741	4747988	8.01333	4746303	4749370	Peg10	Cortex	M	Hypo
chr10	13091013	13091112	13.2499	13090122	13092339	Plagl1	Cortex	M	Hypo
chr6	4747741	4747988	8.01333	4746303	4749370	Sgce	Cortex	M	Hypo
