## Supplementary Table 8 for "Effects of Developmental Lead and Phthalate Exposures on DNA Methylation in Adult Mouse Blood, Brain, and Liver Identifies Tissue- and Sex-Specific Changes with Implications for Genomic Imprinting"

### Sheet: Sheet1
Chromosome	DMR_start	DMR_end	PercMethyl_Diff	ICR_start	ICR_end	Gene	Tissue	Sex	DMRdirection_relativetocontrol
chr2	174327467	174327601	-13.2056	174327110	174328002	Gnas	Blood	F	Hyper
chr7	143295341	143295509	-9.59716	143294831	143296101	Kcnq1ot1	Blood	F	Hyper
chr11	22973739	22973824	8.24	22971545	22974145	Commd1	Blood	F	Hypo
chr2	174327170	174327369	9.46275	174327110	174328002	Gnas	Blood	F	Hypo
chr7	143295570	143295747	15.0565	143294831	143296101	Kcnq1ot1	Blood	F	Hypo
chr11	22973739	22973824	8.24	22971545	22974145	Zrsr1	Blood	F	Hypo
chr17	12742202	12742271	-16.5952	12741760	12742949	Airn	Cortex	F	Hyper
chr2	174327689	174327950	-9.55296	174327110	174328002	Gnas	Cortex	F	Hyper
chr2	152686893	152687008	-18.3455	152686274	152686927	H13	Cortex	F	Hyper
chr2	152686901	152687000	19.01	152686274	152686927	H13	Cortex	F	Hyper
chr7	142580262	142580393	-9.73056	142579886	142582026	H19	Cortex	F	Hyper
chr2	152686893	152687008	-18.3455	152686274	152686927	Mcts2	Cortex	F	Hyper
chr2	152686901	152687000	19.01	152686274	152686927	Mcts2	Cortex	F	Hyper
chr6	30738316	30738427	-15.4182	30735840	30739965	Mest	Cortex	F	Hyper
chr2	174327075	174327241	11.5833	174327110	174328002	Gnas	Cortex	F	Hypo
chr2	174298623	174298726	6.63541	174292903	174299786	Nespas	Cortex	F	Hypo
chr2	174296953	174297019	14.2667	174292903	174299786	Nespas	Cortex	F	Hypo
chr10	13090919	13091121	-8.88795	13090122	13092339	Plagl1	Liver	F	Hyper
chr11	12026301	12026476	-14.0737	12023322	12026797	Grb10	Liver	F	Hyper
chr17	12742125	12742385	-16.3349	12741760	12742949	Airn	Liver	F	Hyper
chr6	30738770	30738922	-16.3939	30735840	30739965	Mest	Liver	F	Hyper
chr18	12974316	12974523	9.85779	12972847	12974748	Impact	Liver	F	Hypo
chr17	12742194	12742360	-10.1245	12741760	12742949	Airn	Blood	M	Hyper
chr2	174327442	174327601	-12.9702	174327110	174328002	Gnas	Blood	M	Hyper
chr2	174327760	174327883	-11.2807	174327110	174328002	Gnas	Blood	M	Hyper
chr11	12026152	12026355	-15.433	12023322	12026797	Grb10	Blood	M	Hyper
chr11	12026488	12026563	-13.5347	12023322	12026797	Grb10	Blood	M	Hyper
chr18	12974077	12974250	-7.23595	12972847	12974748	Impact	Blood	M	Hyper
chr7	143295508	143295679	-14.7961	143294831	143296101	Kcnq1ot1	Blood	M	Hyper
chr7	143295280	143295428	-12.3015	143294831	143296101	Kcnq1ot1	Blood	M	Hyper
chr7	143295996	143296049	-7.07738	143294831	143296101	Kcnq1ot1	Blood	M	Hyper
chr7	143295695	143295859	-9.92017	143294831	143296101	Kcnq1ot1	Blood	M	Hyper
chr6	30738202	30738287	-8.01863	30735840	30739965	Mest	Blood	M	Hyper
chr2	174297288	174297431	-9.94642	174292903	174299786	Nespas	Blood	M	Hyper
chr6	4747641	4747775	-10.2424	4746303	4749370	Peg10	Blood	M	Hyper
chr15	72810096	72810193	-16.4143	72808788	72811583	Peg13	Blood	M	Hyper
chr10	13090860	13091121	-15.4325	13090122	13092339	Plagl1	Blood	M	Hyper
chr6	4747641	4747775	-10.2424	4746303	4749370	Sgce	Blood	M	Hyper
chr15	72810096	72810193	-16.4143	72808788	72811583	Trappc9	Blood	M	Hyper
chr11	22972809	22972941	-12.752	22971545	22974145	Commd1	Cortex	M	Hyper
chr11	12026074	12026210	-15.1802	12023322	12026797	Grb10	Cortex	M	Hyper
chr7	142582020	142582087	-9.20068	142579886	142582026	H19	Cortex	M	Hyper
chr2	174295746	174296114	-8.26757	174292903	174299786	Nespas	Cortex	M	Hyper
chr15	97054555	97054630	-10.0582	97054000	97055741	Slc38a4	Cortex	M	Hyper
chr7	60005111	60005147	-13.7762	60003140	60005283	Snurf	Cortex	M	Hyper
chr11	22972809	22972941	-12.752	22971545	22974145	Zrsr1	Cortex	M	Hyper
chr11	12026460	12026598	6.20022	12023322	12026797	Grb10	Cortex	M	Hypo
chr11	12025794	12025914	14.696	12023322	12026797	Grb10	Cortex	M	Hypo
chr6	30737979	30738032	19.3	30735840	30739965	Mest	Cortex	M	Hypo
chr2	174298752	174299320	7.04161	174292903	174299786	Nespas	Cortex	M	Hypo
chr6	4747760	4747797	11.3332	4746303	4749370	Peg10	Cortex	M	Hypo
chr6	4747760	4747797	11.3332	4746303	4749370	Sgce	Cortex	M	Hypo
chr15	97054666	97054892	9.34673	97054000	97055741	Slc38a4	Cortex	M	Hypo
chr15	97055493	97055696	12.4762	97054000	97055741	Slc38a4	Cortex	M	Hypo
chr6	4747849	4748159	12.5183	4746303	4749370	Peg10	Liver	M	Hypo
chr6	4747849	4748159	12.5183	4746303	4749370	Sgce	Liver	M	Hypo
